# Monkeypox virus spreads from cell-to-cell and leads to neuronal death in human neural organoids

**DOI:** 10.1101/2023.09.19.558432

**Authors:** Isabel Schultz-Pernice, Amal Fahmi, Francisco Brito, Matthias Liniger, Yen-Chi Chiu, Teodora David, Blandina I. Oliveira Esteves, Antoinette Golomingi, Beatrice Zumkehr, Markus Gerber, Damian Jandrasits, Roland Züst, Selina Steiner, Carlos Wotzkow, Fabian Blank, Olivier B. Engler, Artur Summerfield, Nicolas Ruggli, David Baud, Marco P. Alves

**Author notes:** Correspondence (M.P.A.).

## Abstract

In 2022-23, the world experienced the largest recorded monkeypox virus (MPXV) outbreak outside of endemic regions. Remarkably, cases of neurological manifestations were reported, some of which fatal. MPXV DNA and MPXV-specific antibodies were detected in the cerebrospinal fluid of encephalitis-affected patients, suggesting neuroinvasive potential of MPXV. We explored the susceptibility of neural tissue to MPXV infection using human neural organoids (hNOs) exposed to a primary isolate belonging to clade IIb lineage. The virus efficiently replicates in hNOs as indicated by the exponential increase of infectious viral loads and the elevated frequency of MPXV-positive cells over time. Electron microscopy imaging revealed the presence of viral particles as well as perinuclear viral factories. We observed susceptibility of several cell types to the virus, including neural progenitor cells and neurons. Furthermore, we detected the presence of viral antigens in neurites and in foci of grouped cells distributed throughout the tissue. In line with this, we documented significantly more cell-associated than released infectious virus, suggesting viral spread by cell-to-cell contact. Using an mNeonGreen-expressing recombinant MPXV, we confirmed cell-associated virus transmission through live-cell imaging. While hNOs displayed no evident outer morphological changes upon infection, we detected the formation of beads in neurites, a phenomenon commonly associated with neurodegenerative disorders. Live-cell imaging further confirmed the recurrent formation of neuritic beads in neurons in the days following MPXV infection, with bead formation preceding neurite-initiated cell death. Notably, treatment of MPXV infected hNOs with the antiviral drug tecovirimat resulted in a significant reduction of infectious viral loads by several orders of magnitude. Taken together, our findings suggest viral manipulation of axonal transport driving neuronal degeneration and identify a mechanism potentially contributing to MPXV-mediated neuropathology that may have therapeutic implications.
