## Supplementary Table 2 for "Monkeypox virus spreads from cell-to-cell and leads to neuronal death in human neural organoids"

### Sheet: Sheet1
	Experiment	Figure	Number of batches in experiment	Total number of organoids in experiment	Developmental stage (days of culture)
	Developmental characterization	Fig. 1a	Routine charachterization (n > 3)		10, 60, 112
	Analysis of MPXV tropism	Fig. 1b; Supplementary Fig. 2a	8 (H1), 3 (IMR90)	Mock: 47, MPXV: 52	H1: 70-95; IMR90: 75-86
	Visual analysis of MPXV infection	Fig. 2a; Supplementary Fig. 3a-d	8 (H1), 3 (IMR90)	Mock: 47, MPXV: 52	H1: 70-95; IMR90: 75-86
	Transmission electron microscopy analysis	Fig. 2d and e; Fig. 3a	2 (H1)	Mock: 4, MPXV: 8	77-95
	Visual analysis of MPXV cell-to-cell transmission	Fig. 3b-c	8 (H1), 3 (IMR90)	Mock: 47, MPXV: 52	H1: 70-95; IMR90: 75-86
	MPXV compartment quantification	Fig. 3e; Supplementary Fig. 4c	8 (H1), 3 (IMR90)	Mock: 39, MPXV: 39	H1: 70-95; IMR90: 75-86
	Analysis of MPXV-mediated axonal beading	Fig. 4a and b; Supplementary Fig. 5a, b and f; Supplementary Fig. 6b	8 (H1), 3 (IMR90)	Mock: 47, MPXV: 52, Tecovirimat: 15	H1: 70-95; IMR90: 75-86
	Host response analysis and RNA sequencing	Fig. 5	3 (H1)	Mock: 12, MPXV: 12	74-93
	Visual analysis of tecovirimat treatment	Fig. 6a-b; Supplementary Fig. 6b	3 (H1)	Mock: 36, MPXV: 41, Tecovirimat: 15	84-85
	MPXV quantification of tecovirimat treatment	Fig. 6c-f; Supplementary Fig. 6a	4 (H1)	Mock: 43, MPXV: 41, Tecovirimat: 21	84-110
